# Requirement of DNMT1 to orchestrate epigenomic reprogramming during NPM-ALK driven T cell lymphomagenesis

**DOI:** 10.1101/2020.04.09.033373

**Authors:** Elisa Redl, Raheleh Sheibani-Tezerji, Patricia Hamminger, Gerald Timelthaler, Melanie Rosalia Hassler, Sabine Lagger, Thomas Dillinger, Lorena Hofbauer, Maša Zrimšek, Andreas Tiefenbacher, Michael Kothmayer, Charles H. Dietz, Bernard H. Ramsahoye, Lukas Kenner, Christoph Bock, Christian Seiser, Wilfried Ellmeier, Gabriele Schweikert, Gerda Egger

## Abstract

Malignant transformation depends on genetic and epigenetic events that result in a burst of deregulated gene expression and chromatin changes. To dissect the sequence of events in this process, we used a T cell-specific lymphoma model based on the human oncogenic NPM-ALK translocation. We find that transformation of T cells shifts thymic cell populations to an undifferentiated immunophenotype, which occurs only after a period of latency, accompanied by induction of the MYC-NOTCH1 axis and deregulation of key epigenetic enzymes. We discover aberrant DNA methylation patterns, overlapping with regulatory regions, plus a high degree of epigenetic heterogeneity between individual tumors. In addition, ALK positive tumors show a loss of collaborative methylation patterns of neighboring CpG sites. Notably, deletion of the maintenance DNA methyltransferase DNMT1 completely abrogates lymphomagenesis in this model, despite oncogenic signaling through NPM-ALK, suggesting that faithful maintenance of tumor-specific methylation through DNMT1 is essential for sustained proliferation and tumorigenesis.

**STATEMENT OF SIGNIFICANCE:** Epigenetic alterations are causally involved in tumorigenesis. Here we show that induction of a single human oncogene in murine T cells induces specific deregulation of epigenetic enzymes resulting in epigenomic alterations similar to human tumors. Our findings are of broader implication to understand how epigenomic processes are shaped by oncogene induced transformation.
