## Supplemental Table 2 for "Requirement of DNMT1 to orchestrate epigenomic reprogramming during NPM-ALK driven T cell lymphomagenesis"

### Sheet: DEGs_Downreg_ALKKOvsCTRL_padj05
	gene symbol	ENSEMBLE gene ID	baseMean	log2FoldChange	lfcSE	stat	pvalue	FDR
1	Trpm5	ENSMUSG00000009246.14	20.5832	-2.17174	0.534654	-4.00419	6.22301e-05	0.0133148
2	Klra13-ps	ENSMUSG00000030178.15	17.037	-4.26313	0.858028	-4.4625	8.10097e-06	0.0025313
3	Acta1	ENSMUSG00000031972.5	9.36052	-2.36627	0.620427	-3.70967	0.000207526	0.0367267
4	Styk1	ENSMUSG00000032899.14	25.7932	-1.82184	0.482754	-3.73726	0.000186037	0.0335168
5	Klra9	ENSMUSG00000033024.16	19.8662	-5.81515	0.726156	-6.0867	1.15263e-09	1.009e-06
6	Klra7	ENSMUSG00000067599.13	20.4071	-2.56861	0.614816	-4.09863	4.15596e-05	0.00966405
7	NA	ENSMUSG00000076523.2	214.927	-3.47789	0.86172	-3.82296	0.000131859	0.0246441
8	NA	ENSMUSG00000105703.1	495.304	-2.08307	0.98182	-4.25631	2.07829e-05	0.00532842
9	Clec11a	ENSMUSG00000004473.10	51.5551	1.41046	0.335746	4.19674	2.70781e-05	0.00668528
10	Ggt1	ENSMUSG00000006345.10	112.061	1.95722	0.539084	3.62015	0.000294432	0.0482627
11	Dazl	ENSMUSG00000010592.8	55.7096	5.51929	0.631891	8.04534	8.60067e-16	1.91107e-12
12	Tha1	ENSMUSG00000017713.9	237.871	1.90802	0.325097	5.86685	4.44151e-09	3.29418e-06
13	Cpsf4l	ENSMUSG00000018727.19	2126.78	2.68703	0.392655	6.84852	7.46202e-12	9.94836e-09
14	Arfgef3	ENSMUSG00000019852.7	246.519	2.4785	0.406794	6.08561	1.16046e-09	1.009e-06
15	Gh	ENSMUSG00000020713.6	136.702	5.30512	0.450847	11.4051	3.94291e-30	2.62835e-26
16	Cep112	ENSMUSG00000020728.17	94.9833	3.00491	0.710522	4.22785	2.35935e-05	0.00589779
17	Noct	ENSMUSG00000023087.15	2496.64	2.68045	0.281665	9.51449	1.82613e-21	9.12975e-18
18	Gzma	ENSMUSG00000023132.7	2431.91	2.47655	0.519739	4.76209	1.91596e-06	0.000709544
19	Cyp39a1	ENSMUSG00000023963.9	201.151	1.82925	0.344742	5.30489	1.1274e-07	5.63643e-05
20	Map3k8	ENSMUSG00000024235.10	287.42	2.0973	0.478406	4.37582	1.20976e-05	0.00331409
21	Sectm1a	ENSMUSG00000025165.12	73.2135	2.5803	0.395518	6.49474	8.3176e-11	8.7545e-08
22	Syce1	ENSMUSG00000025480.5	15.3739	3.64914	0.625028	5.52424	3.30906e-08	1.94631e-05
23	Sgip1	ENSMUSG00000028524.21	290.351	2.23324	0.470099	4.75717	1.96328e-06	0.00071385
24	Tnfrsf8	ENSMUSG00000028602.12	497.631	1.22782	0.325925	3.76757	0.000164842	0.0302432
25	Gsdme	ENSMUSG00000029821.15	97.8838	3.04933	0.432546	7.02752	2.10238e-12	3.23411e-09
26	Klrb1a	ENSMUSG00000030361.16	16.8303	1.98185	0.53117	3.68759	0.000226388	0.0390286
27	Trim66	ENSMUSG00000031026.15	71.0594	2.92254	0.66077	4.40614	1.05227e-05	0.00300618
28	Jak3	ENSMUSG00000031805.17	2143.9	1.92926	0.474544	4.06388	4.8264e-05	0.0108448
29	Dpep3	ENSMUSG00000031898.9	13.693	5.30136	0.72842	5.55762	2.73485e-08	1.65732e-05
30	Strc	ENSMUSG00000033498.14	226.454	3.15194	0.629733	4.95963	7.06263e-07	0.000300507
31	Mnd1	ENSMUSG00000033752.7	142.669	2.23472	0.610834	3.65218	0.000260022	0.0433326
32	Pkd1l2	ENSMUSG00000034416.18	11.8553	2.85597	0.672807	4.12791	3.66079e-05	0.00861276
33	Pet2	ENSMUSG00000035395.11	23.1272	6.24036	0.800553	6.62644	3.43873e-11	3.82043e-08
34	Gramd1c	ENSMUSG00000036292.14	253.701	2.28091	0.325429	7.00503	2.46938e-12	3.52734e-09
35	Lrrn3	ENSMUSG00000036295.4	48.2642	3.27698	0.440774	7.36928	1.71553e-13	2.85893e-10
36	Igsf10	ENSMUSG00000036334.12	75.2021	1.61388	0.438137	3.68192	0.000231482	0.0394573
37	Slc39a12	ENSMUSG00000036949.16	7.22528	2.78877	0.674658	3.9166	8.98071e-05	0.017409
38	Cfap61	ENSMUSG00000037143.17	17.4216	3.05338	0.588004	5.06804	4.01935e-07	0.00018268
39	Slc20a2	ENSMUSG00000037656.9	1301.52	1.43542	0.247817	5.79219	6.94761e-09	4.96209e-06
40	Zfp365	ENSMUSG00000037855.15	150.51	1.31896	0.333544	3.95466	7.6643e-05	0.0153271
41	Tex19.1	ENSMUSG00000039329.8	4.81021	3.97519	0.852251	3.97163	7.13836e-05	0.0145666
42	Tex19.2	ENSMUSG00000039337.3	6.4319	4.25575	0.825565	4.33557	1.45384e-05	0.00387652
43	Cfap70	ENSMUSG00000039543.15	361.57	3.57107	0.981481	4.32788	1.50553e-05	0.00396152
44	Cdh18	ENSMUSG00000040420.14	7.92899	2.70327	0.588264	4.41081	1.02984e-05	0.0030054
45	Clvs1	ENSMUSG00000041216.15	60.3469	4.25386	0.915129	4.82192	1.42182e-06	0.000546797
46	Nutm1	ENSMUSG00000041358.1	11.6196	5.56276	0.809623	5.97573	2.29059e-09	1.83229e-06
47	Tex13b	ENSMUSG00000042386.7	6.81747	4.46443	0.906971	4.58235	4.59784e-06	0.00155843
48	Wdr63	ENSMUSG00000043020.13	6.10515	3.12342	0.744199	3.78419	0.00015421	0.0285545
49	NA	ENSMUSG00000044633.4	44.1067	5.81221	0.586125	8.58624	8.98622e-18	3.59413e-14
50	4930550L24Rik	ENSMUSG00000046180.11	10.603	5.02191	0.804146	5.03703	4.72821e-07	0.000205554
51	Gpat2	ENSMUSG00000046338.4	34.0464	3.31967	0.541166	6.03483	1.59132e-09	1.32596e-06
52	Cdh19	ENSMUSG00000047216.8	21.8595	3.27968	0.626904	5.08153	3.74414e-07	0.000174128
53	Gm973	ENSMUSG00000047361.16	147.726	2.3891	0.646994	3.71921	0.000199849	0.0356838
54	Rtl3	ENSMUSG00000047686.9	8.41092	2.9651	0.626298	4.48437	7.31307e-06	0.00232138
55	Pla2g4e	ENSMUSG00000050211.14	16.3831	3.98994	0.661409	5.66488	1.4713e-08	1.01459e-05
56	Pnma5	ENSMUSG00000050424.9	3.99415	4.02103	0.893919	4.24678	2.16864e-05	0.00548969
57	Mmp13	ENSMUSG00000050578.10	16.8094	2.47057	0.543908	4.48457	7.30625e-06	0.00232138
58	Pgbd5	ENSMUSG00000050751.14	14.3995	3.15405	0.546524	5.57273	2.50773e-08	1.56718e-05
59	Ccnb3	ENSMUSG00000051592.14	15.9077	4.27089	0.581275	6.66666	2.61693e-11	3.09032e-08
60	Socs3	ENSMUSG00000053113.3	1827.62	2.91423	0.520371	5.59868	2.1599e-08	1.43979e-05
61	Lipg	ENSMUSG00000053846.4	154.646	2.30457	0.523915	4.39841	1.09045e-05	0.00307139
62	Alk	ENSMUSG00000055471.6	384.465	7.43472	0.409563	16.6508	2.98824e-62	5.97588e-58
63	Eno1b	ENSMUSG00000059040.4	29.7803	1.01657	0.959175	7.90364	2.70878e-15	5.41702e-12
64	Rgs3	ENSMUSG00000059810.18	1029.07	1.44983	0.328592	4.4119	1.02469e-05	0.0030054
65	NA	ENSMUSG00000061728.5	9.20992	2.89779	0.704904	3.90091	9.58307e-05	0.0182516
66	Lrrc66	ENSMUSG00000067206.3	33.213	3.95955	0.472418	8.1948	2.5102e-16	7.17128e-13
67	Tuba3b	ENSMUSG00000067338.6	112.888	6.66534	0.473355	12.6798	7.65047e-37	7.64971e-33
68	Tuba3a	ENSMUSG00000067702.5	11.6206	5.18522	0.764347	5.31965	1.03966e-07	5.33105e-05
69	NA	ENSMUSG00000074418.4	17.7812	3.45411	0.98374	3.89754	9.71759e-05	0.0183332
70	NA	ENSMUSG00000074973.3	11.5555	5.18637	0.85409	5.46485	4.63294e-08	2.64713e-05
71	Olfr1054	ENSMUSG00000075190.2	4.99349	4.36391	0.866124	4.67364	2.95906e-06	0.0010567
72	Tnk2os	ENSMUSG00000075265.4	21.3317	3.1058	0.74861	4.06931	4.7153e-05	0.0108387
73	NA	ENSMUSG00000076709.2	20.6571	3.69937	0.886073	3.91465	9.05358e-05	0.017409
74	Serpinb1c	ENSMUSG00000079049.8	51.0964	5.83696	0.637918	8.0732	6.84803e-16	1.71184e-12
75	Gm364	ENSMUSG00000079584.2	4.54114	3.61043	0.826574	3.68045	0.000232822	0.0394573
76	NA	ENSMUSG00000079642.2	7.19628	4.55759	0.911661	4.63163	3.62798e-06	0.0012509
77	Gm10785	ENSMUSG00000085169.1	33.2517	1.50277	0.347041	4.32099	1.55331e-05	0.00403417
78	Gm16206	ENSMUSG00000085174.1	8.64164	3.94224	0.778765	4.45014	8.58144e-06	0.00264018
79	NA	ENSMUSG00000085526.1	10.9676	3.01956	0.702483	4.13216	3.59369e-05	0.00860906
80	NA	ENSMUSG00000086364.1	7.20884	4.27233	0.824766	4.39344	1.11568e-05	0.00309881
81	1700026D11Rik	ENSMUSG00000086379.7	17.8168	4.00501	0.622443	6.13011	8.78194e-10	8.36292e-07
82	1700112J05Rik	ENSMUSG00000086632.1	7.69489	5.02821	0.828664	5.42284	5.866e-08	3.1705e-05
83	NA	ENSMUSG00000087017.7	32.4951	2.38142	0.488227	4.84856	1.24358e-06	0.000487631
84	NA	ENSMUSG00000089655.1	3.00437	3.79754	0.910647	3.9298	8.50167e-05	0.0166683
85	NA	ENSMUSG00000090244.1	63.3464	7.66851	0.703467	8.3596	6.29319e-17	2.09752e-13
86	4932443I19Rik	ENSMUSG00000090336.4	28.4758	5.48846	0.634106	7.38414	1.53447e-13	2.78966e-10
87	Gm5611	ENSMUSG00000090602.3	8.26761	3.48209	0.789826	3.75228	0.000175232	0.0318572
88	Fam240a	ENSMUSG00000096393.1	16.1826	2.02598	0.509002	3.93598	8.28567e-05	0.0164056
89	5830468F06Rik	ENSMUSG00000098322.1	272.149	2.8803	0.616622	4.66871	3.03101e-06	0.00106341
90	NA	ENSMUSG00000098950.7	8.57341	2.6852	0.647567	3.99469	6.47799e-05	0.0135492
91	NA	ENSMUSG00000102114.2	11.5525	4.50684	0.864188	4.43184	9.34306e-06	0.00283095
92	NA	ENSMUSG00000102615.1	36.7866	1.45307	0.303995	4.76876	1.85361e-06	0.000699405
93	Wdr49	ENSMUSG00000104301.3	139.151	5.02172	0.86987	5.57608	2.45993e-08	1.56718e-05
94	NA	ENSMUSG00000105068.1	11.186	4.55251	0.709587	5.44536	5.17e-08	2.87193e-05
95	NA	ENSMUSG00000107785.1	7.90948	3.68852	0.744567	4.49265	7.03413e-06	0.00230604
96	Gm19757	ENSMUSG00000108237.1	4.65102	3.05584	0.75546	3.69627	0.000218794	0.038381
97	NA	ENSMUSG00000108795.1	17.8846	5.83589	0.764541	5.86662	4.44759e-09	3.29418e-06
98	Cc2d2b	ENSMUSG00000108929.1	34.491	3.0881	0.572123	5.34262	9.16119e-08	4.82119e-05
99	NA	ENSMUSG00000109127.1	4.8652	3.51655	0.802592	3.69064	0.000223694	0.0388994
100	Lnp1	ENSMUSG00000109588.1	48.1906	6.54147	0.7345	6.66609	2.62703e-11	3.09032e-08
101	NA	ENSMUSG00000109846.1	9.43414	4.49073	0.812132	4.56099	5.09125e-06	0.00169691
102	Gm17910	ENSMUSG00000110299.1	7.51346	4.79966	0.824113	5.25133	1.51002e-07	7.18987e-05
103	NA	ENSMUSG00000110365.1	7.97635	4.61606	0.861607	4.94289	7.69715e-07	0.000320682
104	NA	ENSMUSG00000111922.1	8.38397	4.90264	0.840293	5.27177	1.35115e-07	6.59033e-05
105	NA	ENSMUSG00000112052.1	4.02735	3.83876	0.914447	3.99133	6.57046e-05	0.0135492
106	NA	ENSMUSG00000112345.1	4.38213	4.20065	0.890912	4.40932	1.03697e-05	0.0030054
107	NA	ENSMUSG00000112907.1	336.88	2.03348	0.514163	3.95938	7.51434e-05	0.015179

### Sheet: Key
Supplemental Table 2
significantly deregulated genes between ALKKO and Ctrl samples
FDR<0.05, absolute log2(fold change) >1
lfcSE: log fold change Standard Error
FDR: false discovery rate-adjusted P value
