## Supplemental Table 3 for "Requirement of DNMT1 to orchestrate epigenomic reprogramming during NPM-ALK driven T cell lymphomagenesis"

### Sheet: gene list enhancer 
DMR / enhance region	gene name	meth status	logfold change	p value	FDR
chr11_113709254_113709337	Cpsf4l	hypo	7.98903	3.20027e-92	1.56709e-88
chr3_105910673_105910874	Tmigd3	hyper	3.78004	5.78539e-05	0.000468645
chr7_115450647_115450775	Sox6	hypo	3.27977	0.000773806	0.00416159
chr15_85210630_85211054	Fbln1	hypo	2.13392	0.000448085	0.00263721
chr11_117949462_117949562	Socs3	hyper	2.07101	6.75315e-05	0.000531861
chr11_117949785_117949870	Socs3	hyper	2.07101	6.75315e-05	0.000531861
chr5_124078696_124078771	Abcb9	hypo	1.75791	1.61056e-06	2.12718e-05
chr16_92695652_92695727	Runx1	hypo	1.74914	7.43469e-11	2.88935e-09
chr16_92695918_92696081	Runx1	hypo	1.74914	7.43469e-11	2.88935e-09
chr16_92699032_92699282	Runx1	hypo	1.74914	7.43469e-11	2.88935e-09
chr11_100576524_100576617	Cnp	hypo	1.65859	4.47572e-05	0.000375122
chr18_69365484_69365534	Tcf4	hyper	1.5132	2.29787e-06	2.9094e-05
chr16_33687328_33687438	Heg1	hypo	1.48891	0.00332459	0.0137993
chr5_36446944_36447080	2210406O10Rik	hypo	1.43227	0.00736808	0.0263403
chr16_91593070_91593153	Tmem50b	hypo	1.3919	0.00795217	0.0280108
chr11_113749062_113750441	Cdc42ep4	hypo	1.27212	2.29028e-07	3.80489e-06
chr19_9079616_9079673	Ahnak	hypo	1.25134	0.00152338	0.00728656
chr7_68284683_68285042	Fam169b	hypo	1.0303	5.3842e-07	8.00155e-06
chr1_171919877_171919938	Slamf6	hypo	1.0138	0.00986459	0.0333191
chr5_103377449_103377564	Ptpn13	hyper	-1.23804	0.00947939	0.0322909
chr2_92915849_92916179	Syt13	hyper	-1.68088	0.00370066	0.0150633
chr19_9079616_9079673	Scgb1a1	hypo	-3.20055	0.000356094	0.00217759
chr2_34961513_34961673	Traf1	hyper	-4.11345	3.65945e-17	4.3441e-15
chr5_98855209_98855282	Bmp3	hyper	-4.17364	1.97962e-06	2.56871e-05

### Sheet: key
Supplemental Table 3
Gene list of genes that were found in enhancer analysis of differentially methylated regions (DMRs) between ALK tumor cells and Ctrl thymocytes and ENCODE ChIP-seq datasets for active enhancers in murine thyme including H3K4me1 and H3K27ac using k-mean clustering and showed significant deregulated gene expression (FDR<0.05, absolute log2(FC)>1) between ALK tumors and Ctrl thymocytes in RNA-seq da…
meth status: methylation status in ALK tumor compared to Ctrl samples
FDR: false discovery rate-adjusted P value
